# An unconventional regulatory circuitry involving Aurora B controls anaphase onset and error-free chromosome segregation in trypanosomes

**DOI:** 10.1101/2024.01.20.576407

**Authors:** Daniel Ballmer, Hua Jane Lou, Midori Ishii, Benjamin E. Turk, Bungo Akiyoshi

## Abstract

Accurate chromosome segregation during mitosis requires that all chromosomes establish stable bi-oriented attachments with the spindle apparatus. Kinetochores form the interface between chromosomes and spindle microtubules and as such are under tight control by complex regulatory circuitry. As part of the chromosomal passenger complex (CPC), the Aurora B kinase plays a central role within this circuitry by destabilizing improper kinetochore-microtubule attachments and relaying the attachment status to the spindle assembly checkpoint, a feedback control system that delays the onset of anaphase by inhibiting the anaphase-promoting complex/cyclosome. Intriguingly, Aurora B is conserved even in kinetoplastids, an evolutionarily divergent group of eukaryotes, whose kinetochores are composed of a unique set of structural and regulatory proteins. Kinetoplastids do not have a canonical spindle checkpoint and it remains unclear how their kinetochores are regulated to ensure the fidelity and timing of chromosome segregation. Here, we show in *Trypanosoma brucei*, the kinetoplastid parasite that causes African sleeping sickness, that inhibition of Aurora B using an analogue-sensitive approach arrests cells in metaphase, with a reduction in properly bi-oriented kinetochores. Aurora B phosphorylates several kinetochore proteins *in vitro*, including the N-terminal region of the divergent Bub1-like protein KKT14. Depletion of KKT14 partially overrides the cell cycle arrest caused by Aurora B inhibition, while overexpression of a non-phosphorylatable KKT14 protein results in a prominent delay in the metaphase-to-anaphase transition. Finally, we demonstrate using a nanobody-based system that re-targeting the catalytic module of the CPC to the outer kinetochore is sufficient to promote mitotic exit but causes massive chromosome mis-segregation in anaphase. Our results indicate that the CPC and KKT14 are involved in an unconventional pathway controlling mitotic exit and error-free chromosome segregation in trypanosomes.
