## Supplemental Table S1 for "An unconventional regulatory circuitry involving Aurora B controls anaphase onset and error-free chromosome segregation in trypanosomes"

### Sheet: TableS1 Trypanosome
Cell name	Description	parental strain	plasmids	Plasmid and primers used in PCR-based tagging or deletion	Source
SmOxP9	TREU 927/4 procyclic cells expressing T7 RNA polymerase and the tetracycline repressor to allow inducible expression	-	-		Poon et al. (2012)
BAP2169	TY-YFP-AUK1as (M106G) (heterozygous)	SmOxP9	pBA2358		Ballmer and Akiyoshi (2024)
BAP2198	TY-YFP-AUK1as (M106G) (homozygous)	BAP2169	pBA2358, pBA2373		Ballmer and Akiyoshi (2024)
BAP2281	TY-YFP-AUK1as (M106G) (homozygous), TY-tdTomato-MAP103	BAP2198	pBA2358, pBA2373, pBA215		this study
BAP2312	TY-YFP-AUK1as (M106G) (homozygous), TY-tdTomato-KKIP2	BAP2198	pBA2358, pBA2373, pBA2567		this study
BAP2313	TY-YFP-AUK1as (M106G) (homozygous), TY-tdTomato-KKIP3	BAP2198	pBA2358, pBA2373, pBA2568		this study
BAP2469	TY-YFP-AUK1as (M106G) (homozygous), KKT14 RNAi	BAP2198	pBA2358, pBA2373, pBA869		this study
BAP2928	TY-AUK1as (M106G) (homozygous), TY-tdTomato-KKT2, GFP-NLS-KKT14(2-357)	BAP2361	pBA2454, pBA2455, pBA164, pBA2663		this study
BAP2924	TY-AUK1as (M106G) (homozygous), TY-tdTomato-KKT2, GFP-NLS-KKT14(2-357) PD	BAP2361	pBA2454, pBA2455, pBA164, pBA2791		this study
BAP2925	TY-AUK1as (M106G) (homozygous), TY-tdTomato-KKT2, GFP-NLS-KKT14(2-357) PM	BAP2361	pBA2454, pBA2455, pBA164, pBA2792		this study
BAP2671	TY-AUK1as (M106G) (homozygous), CPC1(148-263)-AUK1-tdTomato-NLS-VhhGFP4	BAP2339	pBA2454, pBA2455, pBA2795		this study
BAP2673	TY-AUK1as (M106G) (homozygous), KKT4-YFP, CPC1(148-263)-AUK1-tdTomato-NLS-VhhGFP4	BAP2504	pBA2454, pBA2455, pBA2795	BA2504/BA2564, pBA1194	this study
BAP2990	TY-AUK1as (M106G) (homozygous), KKT3-YFP, CPC1(148-263)-AUK1-tdTomato-NLS-VhhGFP4	BAP2943	pBA2454, pBA2455, pBA2795	BA1821/BA1822, pBA1194	this study
BAP2991	TY-AUK1as (M106G) (homozygous), YFP-KKT9, CPC1(148-263)-AUK1-tdTomato-NLS-VhhGFP4	BAP2944	pBA2454, pBA2455, pBA2795	BA3475/BA3476, pBA1194	this study
BAP2992	TY-AUK1as (M106G) (homozygous), YFP-KKT14, CPC1(148-263)-AUK1-tdTomato-NLS-VhhGFP4	BAP2945	pBA2454, pBA2455, pBA2795	BA3927/BA3928, pBA1194	this study
BAP941	TY-YFP-KKT2, AUK1 RNAi	BAP122	pBA56, pBA67		Ballmer and Akiyoshi (2024)
BAP2129	YFP-KKIP1, TY-tdTomato-KKT2, AUK1 RNAi	BAP781	pBA56, pBA928, pBA164		this study
BAP2386	GFP-NLS-KKT14(2-357)	SmOxP9	pBA2663		this study
BAP2387	GFP-NLS-KKT14(358-685)	SmOxP9	pBA2664		this study
BAP122	TY-YFP-KKT2	SmOxP9	pBA67		Akiyoshi and Gull (2014)
BAP2357	TY-AUK1as (M106G) (homozygous), TY-tdTomato-KKIP1	BAP2339	pBA2454, pBA2455, pBA1090		this study
BAP2360	TY-AUK1as (M106G) (homozygous), TY-tdTomato-KKT1	BAP2339	pBA2454, pBA2455, pBA162		this study
BAP2361	TY-AUK1as (M106G) (homozygous), TY-tdTomato-KKT2	BAP2339	pBA2454, pBA2455, pBA164		this study
BAP2362	TY-AUK1as (M106G) (homozygous), TY-tdTomato-KKT14	BAP2339	pBA2454, pBA2455, pBA218		this study
BAP2363	TY-AUK1as (M106G) (homozygous), TY-tdTomato-KKT3	BAP2339	pBA2454, pBA2455, pBA802		this study
BAP2364	TY-AUK1as (M106G) (homozygous), TY-tdTomato-KKT7	BAP2339	pBA2454, pBA2455, pBA1419		this study
BAP2365	TY-AUK1as (M106G) (homozygous), TY-tdTomato-KKT8	BAP2339	pBA2454, pBA2455, pBA1420		this study
BAP2366	TY-AUK1as (M106G) (homozygous), TY-tdTomato-KKT16	BAP2339	pBA2454, pBA2455, pBA2156		this study
BAP2371	TY-AUK1as (M106G) (homozygous), TY-tdTomato-KKT10	BAP2339	pBA2454, pBA2455, pBA1372		this study
BAP2372	TY-AUK1as (M106G) (homozygous), TY-tdTomato-KKT19	BAP2339	pBA2454, pBA2455, pBA1373		this study
BAP2339	TY-AUK1as (M106G) (homozygous)	SmOxP9	pBA2454, pBA2455		Ballmer and Akiyoshi (2024)
BAP2504	TY-AUK1as (M106G) (homozygous), KKT4-YFP	BAP2339	pBA2454, pBA2455	BA2504/BA2564, pBA1194	this study
BAP2943	TY-AUK1as (M106G) (homozygous), KKT3-YFP	BAP2339	pBA2454, pBA2455	BA1821/BA1822, pBA1194	this study
BAP2944	TY-AUK1as (M106G) (homozygous), YFP-KKT9	BAP2339	pBA2454, pBA2455	BA3475/BA3476, pBA1194	this study
BAP2945	TY-AUK1as (M106G) (homozygous), YFP-KKT14	BAP2339	pBA2454, pBA2455	BA3927/BA3928, pBA1194	this study
BAP781	YFP-KKIP1, TY-tdTomato-KKT2	BAP708	pBA928, pBA164		this study
BAP708	YFP-KKIP1	SmOxP9	pBA928		this study
BAP2505	TY-AUK1as (M106G) (homozygous), GFP-NLS-KKT14(2-357)	BAP2339	pBA2358, pBA2373, pBA2663		this study

### Sheet: Plasmid
Plasmid/bacmid name	Description	Selection marker for trypanosomes	Source or how the plasmid/bacmid was made
pEnT5-Y (pBA1)	Endogenous YFP tagging, hygromycin	Hygromycin	Kelly et al. (2007)
pBA2358	TY-YFP-AUK1as (M106G), endogenous locus	Hygromycin	Ballmer and Akiyoshi (2024)
pBA2373	TY-YFP-AUK1, endogenous locus	G418	Ballmer and Akiyoshi (2024)
pBA215	TY-tdTomato-MAP103, endogenous locus	Blasticidin	Llauro et al. (2018)
pBA2567	TY-tdTomato-KKIP2, endogenous locus	Blasticidin	KKIP2 5'UTR and CDS fragments were amplified from pBA1226 using BA3465/BA3466 and cloned into pBA148 using XbaI, BamHI
pBA2568	TY-tdTomato-KKIP3, endogenous locus	Blasticidin	KKIP3 5'UTR and CDS fragments were amplified from pBA1227 using BA3467/BA3468 and cloned into pBA148 using XbaI, BamHI
pBA869	KKT14 RNAi (hairpin), integrate at 177bp	Phleomycin	Marciano et al. (2021)
pBA2454	TY-AUK1as (M106G), endogenous locus	Hygromycin	Ballmer and Akiyoshi (2024)
pBA2455	TY-AUK1as (M106G), endogenous locus	G418	Ballmer and Akiyoshi (2024)
pBA164	TY-tdTomato-KKT2, endogenous locus	Blasticidin	Nerusheva and Akiyoshi (2016)
pBA2663	Inducible GFP-NLS-KKT14(2-357) expression, integrate at 177bp	Phleomycin	Ballmer et al. (2024)
pBA2768	KKT14(2-357), S/T to A mutations corresponding to AUK1 in vitro phosphosites	-	BAG189
pBA2791	Inducible GFP-NLS-KKT14(2-357) PD expression, integrate at 177bp	Phleomycin	Phosphodeficient (PD) KKT14(2-357) amplified from pBA2768 (BAG189) using BA3817/BA3820 and cloned into pBA310 using PacI, AscI
pBA2769	KKT14(2-357), S/T to D/E mutations corresponding to AUK1 in vitro phosphosites	-	BAG190
pBA2792	Inducible GFP-NLS-KKT14(2-357) PM expression, integrate at 177bp	Phleomycin	Phosphomimetic (PM) KKT14(2-357) amplified from pBA2769 (BAG190) using BA3817/BA3820 and cloned into pBA310 using PacI, AscI
pBA2795	Inducible CPC1(148-263)-AUK1-tdTomato-NLS-VhhGFP4, integrate at 177bp	Phleomycin	CPC1(148-263)-AUK1-tdTomato-NLS-VhhGFP4 was amplified from pBA2782 (BAG192) using BA3891/BA3892 and cloned into pBA310 using HindIII/BamHI
pBA56	AUK1 RNAi (head to head), integrate at 177bp	Phleomycin	Ballmer and Akiyoshi (2024)
pBA67	TY-YFP-KKT2, endogenous locus	Hygromycin	Akiyoshi and Gull (2014)
pBA928	TY-YFP-KKIP1, endogenous locus	Hygromycin	Llauro et al. (2018)
pBA1090	TY-tdTomato-KKIP1, endogenous locus	Blasticidin	KKIP1 5'UTR and CDS fragment was cut from pBA928 using XbaI/BamHI and subcloned into pBA148
pBA2664	Inducible GFP-NLS-KKT14(358-685) expression, integrate at 177bp	Phleomycin	Ballmer et al. (2024)
pBA162	TY-tdTomato-KKT1, endogenous locus	Blasticidin	Marciano et al. (2021)
pBA218	TY-tdTomato-KKT14, endogenous locus	Blasticidin	KKT14 5'UTR and CDS fragment was cut from pBA97 using XbaI/BamHI and subcloned into pBA148
pBA802	TY-tdTomato-KKT3, endogenous locus	Blasticidin	KKT3 5'UTR and CDS fragment was cut from pBA70 using XbaI/BamHI and subcloned into pBA148
pBA1419	TY-tdTomato-KKT7, endogenous locus	Blasticidin	Ishii and Akiyoshi (2020)
pBA1420	TY-tdTomato-KKT8, endogenous locus	Blasticidin	Ishii and Akiyoshi (2020)
pBA2156	TY-tdTomato-KKT16, endogenous locus	Blasticidin	Ballmer and Akiyoshi (2024)
pBA1372	TY-tdTomato-KKT10, endogenous locus	Blasticidin	KKT10 5'UTR and CDS fragment was cut from pBA74 using XbaI/BamHI and subcloned into pBA148
pBA1373	TY-tdTomato-KKT19, endogenous locus	Blasticidin	Ishii and Akiyoshi (2020)
p2T7-177 (pBA3)	Inducible RNAi vector, integrate at 177 bp	Phleomycin	Wickstead et al. (2002)
pBA1194	pPOTv7 (eYFP, Blast), vector for PCR only tagging (POT) of target genes in T. brucei	Blasticidin	Dean et al. (2015)
pBA148	Endogenous tdTomato tagging, blasticidin	Blasticidin	Akiyoshi and Gull (2014)
pBA1226	TY-YFP-KKIP2, endogenous locus	Hygromycin	Nerusheva and Akiyoshi (2019)
pBA1227	TY-YFP-KKIP3, endogenous locus	Hygromycin	Nerusheva and Akiyoshi (2019)
pBA97	TY-YFP-KKT14, endogenous locus	Hygromycin	Akiyoshi and Gull (2014)
pBA310	Inducible expression vector, integrate at 177bp	Phleomycin	Nerusheva and Akiyoshi (2016)
pBA2782	CPC1(148-263)-AUK1-tdTomato-NLS-VhhGFP4	-	BAG192
pBA70	TY-YFP-KKT3, endogenous locus	Hygromycin	Akiyoshi and Gull (2014)
pBA74	TY-YFP-KKT10, endogenous locus	Hygromycin	Akiyoshi and Gull (2014)
pBA202	6HIS-KKT16, KKT17, KKT18, polycistronic expression in bacteria	-	Tromer et al. (2021)
pBA234	6HIS-KKT10, expression in bacteria	-	Ishii and Akiyoshi (2020)
pBA457	Codon optimized 6HIS-KKT8 KKT9 KKT11 KKT12, polycistronic expression in bacteria	-	Ishii and Akiyoshi (2020)
pBA1413	6HIS-KKT4 (2–114), expression in bacteria	-	Llauro et al. (2018)
pBA1065	6HIS-KKT4 (115–343), expression in bacteria	-	Llauro et al. (2018)
pBA1641	6HIS-KKT4 (300–488), expression in bacteria	-	Llauro et al. (2018)
pBA1513	6HIS-KKT4 (463–645), expression in bacteria	-	Llauro et al. (2018)
pBA2704	6HIS-KKT14 (2-357), expression in bacteria	-	KKT14 (2-357) was amplified from genomic DNA using BA3613/BA3614 and cloned into pRSFDuet-1 cut with BamHI/EcoRI
pBA2353	6HIS-KKT14 (358-685), expression in bacteria	-	KKT14 (358-685) was amplified from genomic DNA using BA3182/BA3183 and cloned into pRSFDuet-1 cut with BamHI/EcoRI
pBA2519	6HIS-KIN-A (2-309) expression in bacteria	-	Ballmer and Akiyoshi (2024)
pBA2513	6HIS-KIN-B (2-316) expression in bacteria	-	Ballmer and Akiyoshi (2024)
pRSFDuet-1	For expression of one or two target proteins in bacteria (kanamycin)	-	Novagen, catalog number 71341-3
pBA2574	6HIS-KIN-A (545-836), expression in bacteria	-	KIN-A (545-836) was amplified from genomic DNA using BA3486/BA3484 and cloned into pRSFDuet-1 cut with BamHI/EcoRI
pBA2439	MBP-6HIS-CPC2 (1-120), expression in bacteria	-	CPC2 (1-120) was amplified from pBA2343 using BA3320/BA3321 and cloned into pBA2412 cut with BamHI/EcoRI
pBA2458	MBP-6HIS-CPC2, expression in bacteria	-	CPC2 was amplified from pBA2335 using BA3177/BA3178 and cloned into pBA2412 cut with BamHI/EcoRI
pBA2412	MBP-6HIS-CPC1, expression in bacteria	-	MBP-6HIS was amplified from pBA1016 using BA3284/BA3285 and cloned into pBA2342 cut with NcoI/BamHI
pBA2342	6HIS-CPC1, expression in bacteria	-	CPC1 was amplified from genomic DNA using BA3175/BA3176 and cloned into pRSFDuet-1 cut with BamHI/EcoRI
pBA2335	Codon optimized 6HIS-CPC1 AUK1 CPC2, polycistronic expression in bacteria	-	BAG146 subcloned into pST44/pBA155 using XbaI/MluI
pRK793 (pBA1016)	MBP-6HIS-TEV-6R	-	Tropea et al. (2009)
pBA2343	6HIS-CPC2, expression in bacteria	-	CPC2 was amplified from genomic DNA using BA3177/BA3178 and cloned into pRSFDuet-1 cut with BamHI/EcoRI
pACEBac1 (pBA305)	Baculovirus transfer vector, acceptor vector in the MultiBac system	-	Bieniossek et al. (2008), purchased from Geneva Biotech
pACEBac2 (pBA306)	Baculovirus transfer vector, acceptor vector in the MultiBac system	-	Bieniossek et al. (2008), purchased from Geneva Biotech
pBA314	3FLAG-KKT2, expression in insect cells	-	Ishii et al. (2022)
pBA315	3FLAG-KKT3, expression in insect cells	-	Ishii et al. (2022)
pBA334	3FLAG-KKT14, expression in insect cells	-	3FLAG-KKT14 was amplified from genomic DNA using BA745/BA746, cloned into pBA305 using EcoRI/PstI
pBA819	3FLAG-KKT6, KKT1, expression in insect cells	-	Ishii et al. (2022)
pBA882	KKT3, expression in insect cells	-	KKT3 was amplified from genomic DNA using BA1374/BA689, cloned into pBA306 using XmaI/NheI
pBA925	SNAP-6HIS-3FLAG-KKT4, expression in insect cells	-	Llauro et al. (2018)
pBA1531	3FLAG-KKT7, expression in insect cells	-	3FLAG-KKT7 was amplified from genomic DNA using BA2024/BA2028, cloned into pBA306 using XmaI/NheI
pBA1084	3FLAG-AUK1 CPC1, expression in insect cells	-	3FLAG-AUK1 CPC1 fragment was cut from pBA938 (BAG41) using I-CeuI/BstXI and subcloned into pACEBac2 (pBA306)
pBA2396	3FLAG-AUK1 (K58R) CPC1, expression in insect cells	-	Mutagenesis of AUK1 K58R introduced into pBA1084 using BA3240/BA3241

### Sheet: Primer
Primer name	sequence 5'-3'
BA2504	GAAATGGGAGCTCGAACGATCAGGACGTAGTCGTAGTTTCGTCAGGAGATGAGTTGTTACGTTTCGCTATAAGTCGTGATGGTTCTGGTAGTGGTTCC
BA2564	GGAGGAAAGCAGCTGATCATATATAATCACGCACAAGCAGCAGTTTCCTCGCTCCAACCGTACCATACGCACACAAACCGCCAATTTGAGAGACCTGTGC
BA1821	GTAATGGAGTTTGTGAGGTGCTTGATGAGGAAAAATTCCCCCTTTCGGAGGAACTCAACCAGATGCTCTACGGTGGCGTGGGTTCTGGTAGTGGTTCC
BA1822	GAAATGCGACAGCAGACGGAAACGGAAAAAAAAATAAAAAAAAAGAGAGGGCTATCTGTAATTCTTTACGTACATCACTTCCAATTTGAGAGACCTGTGC
BA3475	GACAAAGTAAGCAGGTGGAAGAGCAAGATTTTTTTCGCTTAAATATACGGGGTGCCACAGGAGCAGGGCCGGGCACTGTTGTATAATGCAGACCTGCTGC
BA3476	AGGTCGCGCTTGATCAACTCTCTCGTCTCCTCCAACTTGCCAGCGCAACTCGAAAAGGACCGCGTAAGAACCGAGGACATACTACCCGATCCTGATCCAG
BA3927	ATTTCTGTGTACCTTTGCATCACAGTCTTTTCGTTTTCGTGTCATTTTGTGTGCGGAAGGGAGTGGGTCGAAGGCTGAAGGTATAATGCAGACCTGCTGC
BA3928	AGCAATGACATGCGCCTGATGTAAGTCCTGTCAAACCCGTAGTAGGCCTTGTAGGGTGAATACGCATTGACTTCTTCCATACTACCCGATCCTGATCCAG
BA3465	GGCATGGACGAGCTGTACAAGTCTAGAGGAGCAGGTCCGAATTCG
BA3466	GAAAAGCCAACTAAATGGGCAGGATCCCTCAAGCACGTAACGGATC
BA3467	GGCATGGACGAGCTGTACAAGTCTAGAGGAGCAGGTGCTGGTGCG
BA3468	GAAAAGCCAACTAAATGGGCAGGATCCCTCGTGGCCGATCGAATTAATGTTTTC
BA3817	CGGGATATCCATATGTTAATTAAGGAAGAAGTCAATGCGTATTCACC
BA3820	ATCCGTTTAAACTGATCAGGCGCGCCCTAAGTAGGTATAGTGACGGGATGATGAAC
BA3891	ACACCAAAAAGTAAAATTCACAACAACGTTACCATGGAAC
BA3892	GAAAGACACTTAAGCGCAGCGGTTCTAGAAGGGATCCGTC
BA3486	GGAAAACCTGTATTTTCAGGGATCCGATCTGCCGAATGTACAAGCGG
BA3484	CTGCAGGCGCGCCGAGCTCGAATTCTTACTCGACGTTAGGTCGTGTG
BA3320	TCATCATCATCATCATCATGGATCCATGCAGTGGAAAAAAGA TGACCTG
BA3321	CTGCAGGCGCGCCGAGCTCGAATTCTTATGCATTCAGACGAC CGCTTG
BA3284	ACTTTAATAAGGAGATATACATGAAAACTGAAGAAGGTAAAC
BA3285	CGTTCCAAGGGTTGCTCATGGATCCATGATGATGATGATGATGATG
BA3240	GCGCTCTGAGGCGTCTGTCCATCAAGAAGCTCGCTG
BA3241	GACGCCTCAGAGCGCACACGAAGTTGCAGTCCTTC
BA3175	GTATTTTCAGGGATCCATGAGCAACCCTTGGAAC
BA3176	CGCCGAGCTCGAATTCTCACCTTTGAATCAAGTTTG
BA3177	GTATTTTCAGGGATCCATGCAGTGGAAGAAAGATG
BA3178	CGCCGAGCTCGAATTCTTAGAAATGCAGAGGTAAAC
BA745	GAATTCATGGATTACAAGGATGACGACGATAAGGATTACAAGGATGACGACGATAA GGATTACAAGGATGACGACGATAAG GAAGAAGTCAATGCGTATT
BA746	ATGCATGCCTGCAGCTAACGAGGAAATCGGAGCG
BA1374	CCCGGGATGATTGGCACAGTAGAACAAA
BA689	GCTAGCTTACACGCCACCGTAGAGCA
BA2024	CCCGGGATGGATTACAAGGATGACGACGATAAGGATTACAAGGATGACGACGATAAGGATTACAAGGATGACGACGATAAGAGCGGATATGGCGAATCTA
BA2028	GCTAGCTCACCGCGTTCTCCCCCCAA
BA3613	ACCTGTATTTTCAGGGATCCGAAGAAGTCAATGCGTATTCACCC
BA3614	GCGCCGAGCTCGAATTCCTAAGTAGGTATAGTGACGGGATGATGA
BA3182	CGCCGAGCTCGAATTCTTAACGAGGAAATCGGAGC
BA3183	GTATTTTCAGGGATCCCAGGCATATGGTCTGCAGAG

### Sheet: Gene synthesis
name	sequence 5'-3'
BAG189	GAAGAAGTCAATGCGTATTCACCCTACAAGGCCTACTACGGGTTTGACAGGACTTACATCAGGCGCATGGCATTGCTCGATTACATGAAAGAGGATGAAGATGCCACCTCTGTGGAGGGTTTGCGATGCCAGACGGATGATGCCAAGAGAAGGAATGGCCTGCTCACTTCACGAGACCCCAATGTAGTGTTTCGTTCCCAGTTTCCAGTGCGTGATAACTGTGGTCGTGAACTGTGTGTACTCTACCAAATAATCGAGTCGGAGGTGCAACACGAACTCCTCCGTGTGGAGGGACGAGGGGATGCCGCACGAAACGCTGCTGTGCGTCTCGCTGCGGGTGCTGGTGTTAGTAATGAGAGAAACCACGCTTCTGTGACCCGCCCAGTGGGCCACGTGGAG…
BAG190	GAAGAAGTCAATGCGTATTCACCCTACAAGGCCTACTACGGGTTTGACAGGACTTACATCAGGCGCATGGACTTGCTCGATTACATGAAAGAGGATGAAGATGCCACCTCTGTGGAGGGTTTGCGATGCCAGACGGATGATGCCAAGAGAAGGAATGGCCTGCTCACTTCACGAGACCCCAATGTAGTGTTTCGTTCCCAGTTTCCAGTGCGTGATAACTGTGGTCGTGAACTGTGTGTACTCTACCAAATAATCGAGTCGGAGGTGCAACACGAACTCCTCCGTGTGGAGGGACGAGGGGATGCCGAACGAAACGATGCTGTGCGTCTCGCTGACGGTGAAGGTGTTAGTAATGAGAGAAACCACGCTTCTGTGACCCGCCCAGTGGGCCACGTGGAG…
BAG192	ACAAGCTTACCATGGAACATATAAGGAAGCGCATTGAGTGGCCCGCCACTGTGCCCACCAACTCCGCGTTAAAAAGCAACAGCCGCTCAAGGGTAGCGAATTTAACCACAAAAAGAGTAGCAGCACAGGAGAGAGTGGACCCGGATCTCATATTTATGCAAAACCCTGAGGAGTTGCCGCTTCATACGATCTTTGCTAAGTATCCCAAGGCCGTCGAATCCATTGCGGCCCTTCGTGGTGGTAGCGGTGATTGGCGTGAGGATACTTTTACAGAAGAGGAAGAAATCCTTTACAAGCGCGAGCTGCGTTACAGTCACATGGGACCAAGTCAATGTGGTTTCTTCCGTTCAAACTTGATTCAAAGGGGATCAGGATCTGGATCAGGATCGGGTAGTAGGT…
BAG146	GATCGATCGATCTCTAGAAATAATTTTGTTTAACTTTAAGAAGGAGATATACATATGCATCATCACCATCATCATAGCAGCGGTGTTGATCTGGGCACCGAAAATCTGTATTTTCAGAGCAGCAATCCGTGGAATGCAAAACTGGTTGAAGAACTGCTGTTTCGCCAGTATGAAAAAGGTGAAGATGTTAGCATGCTGCTGCCTCCGCCTCCGGCACTGAGCGTTGATCAGTATCTGAAAGAATATGAACAGAGCACCAAAGTGCTGTTTGCCTATGTTCGTAATGGTCCGGCAAATGCACTGACACCGCAGAATATTAACAATCCGCGTATGTATGGTGGCACCCCGACCAAAGGTAGCAGCAGTATGCAGCGTACCGGTAATCAAGGTGGTGCAACC…
BAG41	ATGCATGCATGCTAACTATAACGGTCCTAAGGTAGCGAGTTTAAACGTACCCGTAGTGGCTATGGCAGGGCTTGCCGCCCCGACGTTGGCTGCGAGCCCTGGGCCTTCACCCGAACTTGGGGGTTGGGGTGGGGAAAAGGAAGAAACGCGGGCGTATTGGTCCCAATGGGGTCTCGGTGGGGTATCGACAGAGTGCCAGCCCTGGGACCGAACCCCGCGTTTATGAACAAACGACCCAACACCCGTGCGTTTTATTCTGTCTTTTTATTGCCGTCATAGCGCGGGTTCCTTCCGGTATTGTCTCCTTCGTGTTTCAGTTAGCCTCCCCCATCTCCCGGTACCGCATGCTATGCATCAGCTGCTAGCTTAACGCTGGATCAGGTTGGAACGGAAGAAACC…
